# Towards environmental detection, quantification, and molecular characterization of *Anopheles stephensi* and *Aedes aegypti* from larval breeding sites

**DOI:** 10.1101/2022.09.29.510135

**Authors:** Mojca Kristan, Holly Acford-Palmer, Monica Oliveira Campos, Emma Collins, Jody Phelan, Natalie M. Portwood, Bethanie Pelloquin, Sian Clarke, Jo Lines, Taane G. Clark, Thomas Walker, Susana Campino, Louisa A. Messenger

## Abstract

The invasion and establishment of *An. stephensi* mosquitoes in the Horn of Africa represents a significant regional threat, which may jeopardise malaria control, particularly in urban areas which were formally free from disease transmission. Novel vector surveillance methods are urgently needed, both agnostic to mosquito larval morphology, and simple to implement at the sampling stage. Using new multiplex TaqMan assays, specifically targeting *An. stephensi* and *Ae. aegypti*, we validated the use of environmental DNA (eDNA) for simultaneous vector detection in shared artificial breeding sites. Study findings demonstrated that *An. stephensi* and *Ae. aegypti* eDNA deposited by as few as one second instar larva in 1L of water was detectable. Characterization of molecular insecticide resistance mechanisms, using novel amplicon-sequencing panels for both vector species, was possible from eDNA shed by as few as 32 second instar larvae in 50ml of water. *An. stephensi* eDNA, derived from emergent pupae for 24 hours, was remarkably stable, and still detectable ~2 weeks later. eDNA surveillance has the potential to be implemented in local endemic communities and points of country entry, to monitor the spread of invasive vector species. Further studies are required to validate the feasibility of this technique under field conditions.
