## Supplementary file S1 for "Towards environmental detection, quantification, and molecular characterization of *Anopheles stephensi* and *Aedes aegypti* from larval breeding sites"

### Sheet: Standard Curves
Fluor	Sample	Cq	SQ	Target
HEX	STD_1	20.44	30	An. stephensi
HEX	STD_1	20.33	30	An. stephensi
HEX	STD_1	20.61	30	An. stephensi
HEX	STD_2	22.2	6	An. stephensi
HEX	STD_2	22.7	6	An. stephensi
HEX	STD_2	22.53	6	An. stephensi
HEX	STD_3	24.96	1.2	An. stephensi
HEX	STD_3	25.02	1.2	An. stephensi
HEX	STD_3	24.84	1.2	An. stephensi
HEX	STD_4	27.26	0.24	An. stephensi
HEX	STD_4	26.98	0.24	An. stephensi
HEX	STD_4	26.99	0.24	An. stephensi
HEX	STD_5	30.06	0.048	An. stephensi
HEX	STD_5	30.17	0.048	An. stephensi
HEX	STD_5	29.96	0.048	An. stephensi
HEX	STD_6	33.62	0.0096	An. stephensi
HEX	STD_6	32.19	0.0096	An. stephensi
HEX	STD_6	33.36	0.0096	An. stephensi
HEX	STD_7	35.48	0.00192	An. stephensi
HEX	STD_7	35.6	0.00192	An. stephensi
HEX	STD_7	34.54	0.00192	An. stephensi
HEX	STD_8	36.67	0.000384	An. stephensi
HEX	STD_8	37.91	0.000384	An. stephensi
HEX	STD_8	37.86	0.000384	An. stephensi
HEX	STD_9	39.38	7.68e-05	An. stephensi
HEX	STD_9	39.7	7.68e-05	An. stephensi
HEX	STD_9	39.96	7.68e-05	An. stephensi
HEX	STD_10	No Ct	1.54e-05	An. stephensi
HEX	STD_10	No Ct	1.54e-05	An. stephensi
HEX	STD_10	No Ct	1.54e-05	An. stephensi
FAM	STD_1	22.53	30	Ae. aegypti
FAM	STD_1	22.63	30	Ae. aegypti
FAM	STD_1	22.62	30	Ae. aegypti
FAM	STD_2	24.83	6	Ae. aegypti
FAM	STD_2	24.64	6	Ae. aegypti
FAM	STD_2	24.8	6	Ae. aegypti
FAM	STD_3	27.22	1.2	Ae. aegypti
FAM	STD_3	27.15	1.2	Ae. aegypti
FAM	STD_3	27.43	1.2	Ae. aegypti
FAM	STD_4	29.84	0.24	Ae. aegypti
FAM	STD_4	29.57	0.24	Ae. aegypti
FAM	STD_4	29.58	0.24	Ae. aegypti
FAM	STD_5	31.72	0.048	Ae. aegypti
FAM	STD_5	31.6	0.048	Ae. aegypti
FAM	STD_5	31.56	0.048	Ae. aegypti
FAM	STD_6	35	0.0096	Ae. aegypti
FAM	STD_6	34.99	0.0096	Ae. aegypti
FAM	STD_6	34.65	0.0096	Ae. aegypti
FAM	STD_7	36.65	0.00192	Ae. aegypti
FAM	STD_7	36.43	0.00192	Ae. aegypti
FAM	STD_7	36.33	0.00192	Ae. aegypti
FAM	STD_8	39.38	0.000384	Ae. aegypti
FAM	STD_8	39.7	0.000384	Ae. aegypti
FAM	STD_8	39.96	0.000384	Ae. aegypti
FAM	STD_9	No Ct	7.68e-05	Ae. aegypti
FAM	STD_9	No Ct	7.68e-05	Ae. aegypti
FAM	STD_9	No Ct	7.68e-05	Ae. aegypti
FAM	STD_10	No Ct	1.54e-05	Ae. aegypti
FAM	STD_10	No Ct	1.54e-05	Ae. aegypti
FAM	STD_10	No Ct	1.54e-05	Ae. aegypti
HEX (STH)	STD_1	21.91	30	An. stephensi
FAM (AE)		22.2	30	Ae. aegypti
HEX (STH)	STD_1	21.68	30	An. stephensi
FAM (AE)		21.95	30	Ae. aegypti
HEX (STH)	STD_1	22.23	30	An. stephensi
FAM (AE)		21.54	30	Ae. aegypti
HEX (STH)	STD_2	23.67	6	An. stephensi
FAM (AE)		24.26	6	Ae. aegypti
HEX (STH)	STD_2	23.87	6	An. stephensi
FAM (AE)		24.17	6	Ae. aegypti
HEX (STH)	STD_2	24.09	6	An. stephensi
FAM (AE)		24.45	6	Ae. aegypti
HEX (STH)	STD_3	26.56	1.2	An. stephensi
FAM (AE)		26.87	1.2	Ae. aegypti
HEX (STH)	STD_3	26.2	1.2	An. stephensi
FAM (AE)		26.94	1.2	Ae. aegypti
HEX (STH)	STD_3	26.55	1.2	An. stephensi
FAM (AE)		26.98	1.2	Ae. aegypti
HEX (STH)	STD_4	29.05	0.24	An. stephensi
FAM (AE)		28.9	0.24	Ae. aegypti
HEX (STH)	STD_4	28.81	0.24	An. stephensi
FAM (AE)		29.31	0.24	Ae. aegypti
HEX (STH)	STD_4	28.57	0.24	An. stephensi
FAM (AE)		29.01	0.24	Ae. aegypti
HEX (STH)	STD_5	31.53	0.048	An. stephensi
FAM (AE)		31.51	0.048	Ae. aegypti
HEX (STH)	STD_5	31.15	0.048	An. stephensi
FAM (AE)		31.11	0.048	Ae. aegypti
HEX (STH)	STD_5	31.12	0.048	An. stephensi
FAM (AE)		31	0.048	Ae. aegypti
HEX (STH)	STD_6	33.88	0.0096	An. stephensi
FAM (AE)		33.51	0.0096	Ae. aegypti
HEX (STH)	STD_6	33.95	0.0096	An. stephensi
FAM (AE)		33.63	0.0096	Ae. aegypti
HEX (STH)	STD_6	33.78	0.0096	An. stephensi
FAM (AE)		33.02	0.0096	Ae. aegypti
HEX (STH)	STD_7	35.06	0.00192	An. stephensi
FAM (AE)		35.8	0.00192	Ae. aegypti
HEX (STH)	STD_7	35.01	0.00192	An. stephensi
FAM (AE)		35.86	0.00192	Ae. aegypti
HEX (STH)	STD_7	35.99	0.00192	An. stephensi
FAM (AE)		35.76	0.00192	Ae. aegypti
HEX (STH)	STD_8	No Ct	0.000384	An. stephensi
FAM (AE)		37.02	0.000384	Ae. aegypti
HEX (STH)	STD_8	No Ct	0.000384	An. stephensi
FAM (AE)		37.75	0.000384	Ae. aegypti
HEX (STH)	STD_8	37.5	0.000384	An. stephensi
FAM (AE)		37.5	0.000384	Ae. aegypti
HEX (STH)	STD_9	39.49	7.68e-05	An. stephensi
FAM (AE)		39.4	7.68e-05	Ae. aegypti
HEX (STH)	STD_9	No Ct	7.68e-05	An. stephensi
FAM (AE)		39.8	7.68e-05	Ae. aegypti
HEX (STH)	STD_9	No Ct	7.68e-05	An. stephensi
FAM (AE)		No Ct	7.68e-05	Ae. aegypti
HEX (STH)	STD_10	No Ct	1.54e-05	An. stephensi
FAM (AE)		No Ct	1.54e-05	Ae. aegypti
HEX (STH)	STD_10	No Ct	1.54e-05	An. stephensi
FAM (AE)		No Ct	1.54e-05	Ae. aegypti
HEX (STH)	STD_10	No Ct	1.54e-05	An. stephensi
FAM (AE)		No Ct	1.54e-05	Ae. aegypti

### Sheet: Experiment 1  50 ml
Anopheles stephensi
Test Replicate #	# Larvae	Volume of Water (ml)	Hours in Water	qPCR Replicate 1	qPCR Replicate 2	qPCR Replicate 3
1	0	50	24	No Ct	No Ct	No Ct
1	1	50	24	32.56	32.31	32.84
1	2	50	24	32.34	30.32	29.6
1	4	50	24	26.52	25.1	24.5
1	8	50	24	28.66	27.81	27.76
1	16	50	24	21.41	20.35	20.84
1	32	50	24	21.44	21.28	20.24
2	0	50	24	No Ct	No Ct	No Ct
2	1	50	24	31.62	31.33	30.96
2	2	50	24	26.82	26.1	20.06
2	4	50	24	27.6	26.4	27.04
2	8	50	24	25.42	24.35	24.62
2	16	50	24	22.44	21.46	21.7
2	32	50	24	23.52	20.34	21.14
3	0	50	24	No Ct	No Ct	No Ct
3	1	50	24	32.6	31.19	31.58
3	2	50	24	26.82	27.14	27.01
3	4	50	24	28.66	27.39	27.46
3	8	50	24	24.11	23.18	22.86
3	16	50	24	23.95	23.12	22.36
3	32	50	24	21.59	20.06	19.45
Aedes aegypti
Test Replicate #	# Larvae	Volume of Water (ml)	Hours in Water	qPCR Replicate 1	qPCR Replicate 2	qPCR Replicate 3
1	0	50	24	No Ct	No Ct	No Ct
1	1	50	24	39.91	35.4	34.99
1	2	50	24	26.29	26.86	26.88
1	4	50	24	30.63	29.43	29.2
1	8	50	24	28.39	27.3	26.79
1	16	50	24	27.71	24.91	23.95
1	32	50	24	24	22.64	22.9
2	0	50	24	No Ct	No Ct	No Ct
2	1	50	24	34.13	31.15	34.99
2	2	50	24	33.5	31.26	26.88
2	4	50	24	30.28	27.07	29.2
2	8	50	24	32.59	30.44	26.79
2	16	50	24	28.69	25.58	23.95
2	32	50	24	26.93	23.61	22.9
3	0	50	24	No Ct	No Ct	No Ct
3	1	50	24	33	30.29	29.07
3	2	50	24	30.22	30.12	30
3	4	50	24	30.95	29.44	28.68
3	8	50	24	28.03	25.21	25.13
3	16	50	24	29.86	27.1	26.99
3	32	50	24	29.15	27.85	27.83

### Sheet: Experiment 2 1L
Anopheles stephensi
Test Replicate #	# Larvae	Volume of Water (ml)	Hours in Water	qPCR Replicate 1	qPCR Replicate 2	qPCR Replicate 3
1	0	1000	24	No Ct	No Ct	No Ct
1	1	1000	24	No Ct	38.2	36.81
1	2	1000	24	34.9	34.63	33
1	4	1000	24	34.18	32.12	32.78
1	8	1000	24	23.5	26.43	28.15
1	16	1000	24	20.6	21.4	23.82
1	32	1000	24	20.18	23	23.41
2	0	1000	24	No Ct	No Ct	No Ct
2	1	1000	24	No Ct	39.89	37.65
2	2	1000	24	35.67	36.34	32.54
2	4	1000	24	33.2	34.78	32
2	8	1000	24	22.56	24.89	27.9
2	16	1000	24	19.99	23.4	21.67
2	32	1000	24	20.6	22.18	22.5
3	0	1000	24	No Ct	No Ct	No Ct
3	1	1000	24	No Ct	No Ct	36.54
3	2	1000	24	36.99	38.13	31.87
3	4	1000	24	33.67	33.79	31
3	8	1000	24	21.34	25.5	27.65
3	16	1000	24	18.99	20.04	25.44
3	32	1000	24	20.45	22.68	21.76
Aedes aegypti
Test Replicate #	# Larvae	Volume of Water (ml)	Hours in Water	qPCR Replicate 1	qPCR Replicate 2	qPCR Replicate 3
1	0	1000	24	No Ct	No Ct	No Ct
1	1	1000	24	39.5	38.54	39.23
1	2	1000	24	36.37	37.02	36.76
1	4	1000	24	32.16	33.21	32.54
1	8	1000	24	30.15	31.4	30.67
1	16	1000	24	28.5	28.83	29.1
1	32	1000	24	27.19	27.38	29.6
2	0	1000	24	No Ct	No Ct	No Ct
2	1	1000	24	37.2	37.15	37.87
2	2	1000	24	31.67	33.89	33.57
2	4	1000	24	32.26	33.3	32.49
2	8	1000	24	30.28	30.99	30.19
2	16	1000	24	29.1	28.96	28.7
2	32	1000	24	27.99	28.76	29.38
3	0	1000	24	No Ct	No Ct	No Ct
3	1	1000	24	36.12	37.89	35.79
3	2	1000	24	31.58	36.56	36.8
3	4	1000	24	31.87	33.79	32.5
3	8	1000	24	30.4	30.65	30.43
3	16	1000	24	28.35	28.12	29.5
3	32	1000	24	26.88	29.13	30.56
Mixed Anopheles stephensi and Aedes aegypti
Test Replicate #	# Larvae	Volume of Water (ml)	Hours in Water	Fluor	qPCR Replicate 1	qPCR Replicate 2	qPCR Replicate 3
1	0	1000	24	HEX (STH)	No Ct	No Ct	No Ct
				FAM (AE)	No Ct	No Ct	No Ct
1	2	1000	24	HEX (STH)	31.79	30.9	30.08
				FAM (AE)	32.86	31.89	32.58
1	4	1000	24	HEX (STH)	31.08	30.82	30.74
				FAM (AE)	28.63	29.26	29.03
1	8	1000	24	HEX (STH)	32.6	31.42	31.09
				FAM (AE)	34.52	39.49	37.17
1	16	1000	24	HEX (STH)	35.81	32.88	33.4
				FAM (AE)	27.84	28.55	28.09
1	32	1000	24	HEX (STH)	27.76	28.76	27.14
				FAM (AE)	28.15	28.42	27.29
2	0	1000	24	HEX (STH)	No Ct	No Ct	No Ct
				FAM (AE)	No Ct	No Ct	No Ct
2	2	1000	24	HEX (STH)	31.74	30.33	29.96
				FAM (AE)	31.89	31.54	32.72
2	4	1000	24	HEX (STH)	30.52	30.8	30.47
				FAM (AE)	28.49	29.68	29.11
2	8	1000	24	HEX (STH)	31.66	31.67	30.96
				FAM (AE)	34.34	37.85	37.63
2	16	1000	24	HEX (STH)	27.6	32.91	33.27
				FAM (AE)	27.64	28.88	28.03
2	32	1000	24	HEX (STH)	27.47	27.92	27.55
				FAM (AE)	27.91	28.49	27.38
3	0	1000	24	HEX (STH)	No Ct	No Ct	No Ct
				FAM (AE)	No Ct	No Ct	No Ct
3	2	1000	24	HEX (STH)	31.47	30.77	30.05
				FAM (AE)	32.68	31.67	32.82
3	4	1000	24	HEX (STH)	30.11	30.54	30.76
				FAM (AE)	28.58	29.28	29.02
3	8	1000	24	HEX (STH)	32.11	31.27	31.32
				FAM (AE)	34.1	36.46	38.13
3	16	1000	24	HEX (STH)	35	33.25	31.65
				FAM (AE)	27.79	29.06	27.75
3	32	1000	24	HEX (STH)	27.44	27.92	27.43
				FAM (AE)	27.77	28.28	27.25
Mixed Anopheles stephensi and Aedes aegypti
Test Replicate #	# Larvae	Volume of Water (ml)	Hours in Water	Fluor	qPCR Replicate 1	qPCR Replicate 2	qPCR Replicate 3
1	0	1000	24	HEX (STH)	No Ct	No Ct	No Ct
				FAM (AE)	No Ct	No Ct	No Ct
1	04:40:00	1000	24	HEX (STH)	38.23	38.15	37.9
				FAM (AE)	30.93	30.56	30.68
2	0	1000	24	HEX (STH)	No Ct	No Ct	No Ct
				FAM (AE)	No Ct	No Ct	No Ct
2	04:40:00	1000	24	HEX (STH)	36.7	35.11	37.99
				FAM (AE)	29.6	28.71	28.66
3	0	1000	24	HEX (STH)	No Ct	No Ct	No Ct
				FAM (AE)	No Ct	No Ct	No Ct
3	04:40:00	1000	24	HEX (STH)	37	36.66	37.1
				FAM (AE)	29.22	29.5	29.6

### Sheet: Experiment 3 eDNA Degradation
Anopheles stephensi
Test Replicate #	# Larvae	Volume of Water (ml)	Hours in Water	qPCR Replicate 1	qPCR Replicate 2	qPCR Replicate 3
1	32	1000	24	26.69	26.43	26.22
1	32	1000	48	28.79	28.68	28.37
1	32	1000	72	29.61	29.28	29.55
1	32	1000	96	30.04	29.35	29.98
1	32	1000	120	30.27	30.02	30.1
1	32	1000	144	32.03	31.78	31.65
1	32	1000	168	31.93	31.92	31.91
1	32	1000	192	31.5	31.84	32.26
1	32	1000	216	32.39	32.67	32.48
1	32	1000	240	32.42	31.12	33.11
1	32	1000	264	34.63	33.08	33.89
1	32	1000	288	37.9	36.89	37.52
1	32	1000	312	No Ct	No Ct	No Ct
1	32	1000	336	No Ct	No Ct	No Ct
2	32	1000	24	29.82	29.83	29.96
2	32	1000	48	28.69	28.51	28.37
2	32	1000	72	29.23	29.13	29.2
2	32	1000	96	29.99	30.14	29.84
2	32	1000	120	29.98	29.98	29.23
2	32	1000	144	32.26	30.67	31.74
2	32	1000	168	31.22	30.97	31.33
2	32	1000	192	31.08	31.09	31.07
2	32	1000	216	33.31	33.69	33.43
2	32	1000	240	33.11	32.73	31.28
2	32	1000	264	33.89	33.15	32.95
2	32	1000	288	37.52	37.04	36.93
2	32	1000	312	No Ct	No Ct	No Ct
2	32	1000	336	No Ct	No Ct	No Ct
3	32	1000	24	30.18	30.52	30.41
3	32	1000	48	27.9	27.67	27.83
3	32	1000	72	28.32	28.37	28.05
3	32	1000	96	29.14	29.54	29.47
3	32	1000	120	28.56	28.54	28.64
3	32	1000	144	30.35	29.66	30.53
3	32	1000	168	31.06	31.21	30.87
3	32	1000	192	31.51	31.29	32.37
3	32	1000	216	32.91	31.45	33.07
3	32	1000	240	32.86	33.06	33.43
3	32	1000	264	34.4	33.26	34.72
3	32	1000	288	36.49	35.5	36.88
3	32	1000	312	No Ct	No Ct	No Ct
3	32	1000	336	No Ct	No Ct	No Ct
1	0	1000	24		No Ct	No Ct	No Ct
1	0	1000	48		No Ct	No Ct	No Ct
1	0	1000	72		No Ct	No Ct	No Ct
1	0	1000	96		No Ct	No Ct	No Ct
1	0	1000	120		No Ct	No Ct	No Ct
1	0	1000	144		No Ct	No Ct	No Ct
1	0	1000	168		No Ct	No Ct	No Ct
1	0	1000	192		No Ct	No Ct	No Ct
1	0	1000	216		No Ct	No Ct	No Ct
1	0	1000	240		No Ct	No Ct	No Ct
1	0	1000	264		No Ct	No Ct	No Ct
1	0	1000	288		No Ct	No Ct	No Ct
1	0	1000	312		No Ct	No Ct	No Ct
1	0	1000	336		No Ct	No Ct	No Ct
2	0	1000	24		No Ct	No Ct	No Ct
2	0	1000	48		No Ct	No Ct	No Ct
2	0	1000	72		No Ct	No Ct	No Ct
2	0	1000	96		No Ct	No Ct	No Ct
2	0	1000	120		No Ct	No Ct	No Ct
2	0	1000	144		No Ct	No Ct	No Ct
2	0	1000	168		No Ct	No Ct	No Ct
2	0	1000	192		No Ct	No Ct	No Ct
2	0	1000	216		No Ct	No Ct	No Ct
2	0	1000	240		No Ct	No Ct	No Ct
2	0	1000	264		No Ct	No Ct	No Ct
2	0	1000	288		No Ct	No Ct	No Ct
2	0	1000	312		No Ct	No Ct	No Ct
2	0	1000	336		No Ct	No Ct	No Ct
3	0	1000	24		No Ct	No Ct	No Ct
3	0	1000	48		No Ct	No Ct	No Ct
3	0	1000	72		No Ct	No Ct	No Ct
3	0	1000	96		No Ct	No Ct	No Ct
3	0	1000	120		No Ct	No Ct	No Ct
3	0	1000	144		No Ct	No Ct	No Ct
3	0	1000	168		No Ct	No Ct	No Ct
3	0	1000	192		No Ct	No Ct	No Ct
3	0	1000	216		No Ct	No Ct	No Ct
3	0	1000	240		No Ct	No Ct	No Ct
3	0	1000	264		No Ct	No Ct	No Ct
3	0	1000	288		No Ct	No Ct	No Ct
3	0	1000	312		No Ct	No Ct	No Ct
3	0	1000	336		No Ct	No Ct	No Ct
